# Extracellular cGAMP transmission exacerbates neuroinflammation in aging and multiple sclerosis

**DOI:** 10.64898/2026.09.30.754737

**Authors:** Dayanne R. Carvalho, Rina Wang, Nuo Liu, Yu Li, Talal Younis, Alessandra Sclip, Abinaya Muthusamy, Seula Shin, April Pawluk, Hani Goodarzi, Christoph Thaiss, Silvana Konermann, Lingyin Li

## Abstract

Neuroinflammation drives neurodegeneration and cognitive decline in aging, but the signals that spread this inflammation across the CNS remain unclear. Here, we show in mice that advanced age and experimental autoimmune encephalomyelitis (EAE) both result in elevated cytosolic mtDNA in microglia, which stimulates the production and export of cGAMP from these cells. Meanwhile, ENPP1, the dominant cGAMP hydrolase in the brain and spinal cord, is downregulated in both EAE mice and MS patients, releasing the brake on extracellular cGAMP accumulation. In Enpp1^H362A^ mice, which selectively lack cGAMP hydrolysis activity, unrestrained extracellular cGAMP worsens EAE-associated paralysis and drives premature aging phenotypes including impaired motor coordination (rotarod, pole test) and reduced exploration (open field test) in a manner dependent on STING. Single-cell RNA sequencing pinpoints microglia, astrocytes, and inhibitory neurons as the principal cGAMP responders that activate STING-dependent interferon-stimulated gene induction in response to elevated extracellular cGAMP. Mechanistically, microglia import cGAMP through the LRRC8A:C channel, while astrocytes and neurons import cGAMP via the glutamate antiporter system xc-, reinforced by SLC1A2-mediated glutamate uptake in astrocytes and SLC38A1/2-fueled glutamine-to-glutamate synthesis in neurons. In isolated primary astrocytes and neurons, high intracellular glutamate and system xc--driven redox demands favor cGAMP uptake, raising the possibility that neurotransmitter cycling and redox burden shape cellular vulnerability to cGAMP immunotransmission in vivo. Together, these findings position ENPP1 as a protective brake on neuroinflammation in aging and MS, nominating cGAS inhibition and CNS ENPP1 enhancement as therapeutic strategies.
