## Supplementary material for "Extracellular cGAMP transmission exacerbates neuroinflammation in aging and multiple sclerosis": Table S4. Curated gene sets

### Sheet: README
Table SX. Curated gene sets used for single-cell RNA-seq analysis
Sheet 'Gene sets': one row per gene set, with its source, use in the manuscript, gene counts and the full gene list.
Sheet 'Genes (long)': one row per gene per set; TRUE/FALSE flags for presence in the reference and in the analyzed gene set.
Reference: 10x Genomics refdata-gex-mm10-2020-A (32,285 genes). 'Used in analysis' = gene passed filtering (detected in ≥10 cells) in the object that was scored (all cells: 25,379 genes; microglia: 19,578 genes).
Module scores were computed with scanpy 'score_genes' (ctrl_size = 50, n_bins = 25) on log-normalized expression using genes present in the data; absent genes were dropped.
Mx1, Mx2, Oas1b and Cxcl11 are not annotated in mm10-2020-A, so they could not contribute to any score.
In the ISG / inflammatory gene list (S21), Mb21d1 and Sting1 are older symbols for Cgas and Tmem173, which are also in the list and were used.
In the Hallmark IFN-γ list (S19), Wars1 is annotated as Wars in mm10-2020-A and was not included in the score (1 of 120 genes).
Pre-ranked GSEA (Figure 3F) used the full MSigDB Hallmark collection (MSigDB_Hallmark_2020, human symbols; mouse symbols uppercased) and is not reproduced here.

### Sheet: Gene sets
Set ID	Gene set	Category	Source	Used for	Scored/tested on	Genes listed	Genes in mm10-2020-A reference	Genes used in analysis	Not in reference	In reference but filtered (<10 cells)	Genes	Defined in
S1	Microglia markers	Cell-type annotation marker panel	Curated (Allen Brain Cell Atlas and literature)	Cell-type annotation (Figures 3B–E, S3A,B)	All cells	11	11	11			Cx3cr1, Tmem119, P2ry12, Hexb, Csf1r, C1qa, Siglech, Sall1, Cst3, Ctss, Gpr34	scripts/05_iterative_qc_round2.py
S2	Astrocytes markers	Cell-type annotation marker panel	Curated (Allen Brain Cell Atlas and literature)	Cell-type annotation (Figures 3B–E, S3A,B)	All cells	6	6	6			Aqp4, Gja1, Cxcl14, F3, Plpp3, Rorb	scripts/05_iterative_qc_round2.py
S3	Excitatory neurons markers	Cell-type annotation marker panel	Curated (Allen Brain Cell Atlas and literature)	Cell-type annotation (Figures 3B–E, S3A,B)	All cells	4	4	4			Slc17a7, Snap25, Syt1, Rbfox3	scripts/05_iterative_qc_round2.py
S4	Inhibitory neurons markers	Cell-type annotation marker panel	Curated (Allen Brain Cell Atlas and literature)	Cell-type annotation (Figures 3B–E, S3A,B)	All cells	3	3	3			Gad1, Gad2, Slc32a1	scripts/05_iterative_qc_round2.py
S5	Oligodendrocytes markers	Cell-type annotation marker panel	Curated (Allen Brain Cell Atlas and literature)	Cell-type annotation (Figures 3B–E, S3A,B)	All cells	5	5	5			Mbp, Mag, Mog, Opalin, Bcas1	scripts/05_iterative_qc_round2.py
S6	OPCs markers	Cell-type annotation marker panel	Curated (Allen Brain Cell Atlas and literature)	Cell-type annotation (Figures 3B–E, S3A,B)	All cells	3	3	3			Pdgfra, Olig1, Sox10	scripts/05_iterative_qc_round2.py
S7	Endothelial cells markers	Cell-type annotation marker panel	Curated (Allen Brain Cell Atlas and literature)	Cell-type annotation (Figures 3B–E, S3A,B)	All cells	3	3	3			Cldn5, Pecam1, Flt1	scripts/05_iterative_qc_round2.py
S8	Pericytes markers	Cell-type annotation marker panel	Curated (Allen Brain Cell Atlas and literature)	Cell-type annotation (Figures 3B–E, S3A,B)	All cells	5	5	5			Pdgfrb, Rgs5, Vtn, Abcc9, Atp13a5	scripts/05_iterative_qc_round2.py
S9	Vascular smooth muscle cells markers	Cell-type annotation marker panel	Curated (Allen Brain Cell Atlas and literature)	Cell-type annotation (Figures 3B–E, S3A,B)	All cells	3	3	3			Myh11, Acta2, Tagln	scripts/05_iterative_qc_round2.py
S10	Choroid plexus markers	Cell-type annotation marker panel	Curated (Allen Brain Cell Atlas and literature)	Cell-type annotation (Figures 3B–E, S3A,B)	All cells	5	5	5			Ttr, Folr1, Kcnj13, Prlr, Clic6	scripts/05_iterative_qc_round2.py
S11	Ependymal cells markers	Cell-type annotation marker panel	Curated (Allen Brain Cell Atlas and literature)	Cell-type annotation (Figures 3B–E, S3A,B)	All cells	3	3	3			Foxj1, Tmem212, Cfap54	scripts/05_iterative_qc_round2.py
S12	Border-associated macrophages markers	Cell-type annotation marker panel	Curated (Allen Brain Cell Atlas and literature)	Cell-type annotation (Figures 3B–E, S3A,B)	All cells	3	3	3			Mrc1, Lyz2, Cd86	scripts/05_iterative_qc_round2.py
S13	Fibroblasts markers	Cell-type annotation marker panel	Curated (Allen Brain Cell Atlas and literature)	Cell-type annotation (Figures 3B–E, S3A,B)	All cells	3	3	3			Dcn, Col1a2, Col1a1	scripts/05_iterative_qc_round2.py
S14	Homeostatic microglia	Microglia state signature	Curated homeostatic microglia markers	Microglia subcluster annotation; IRM fraction (Figures S3F,G)	Microglia	8	8	8			Cx3cr1, Tmem119, P2ry12, Hexb, Csf1r, C1qa, Siglech, Sall1	scripts/15c_remove_doublets_recluster.py
S15	Disease-associated microglia (DAM)	Microglia state signature	Keren-Shaul et al., 2017	Microglia subcluster annotation; IRM fraction (Figures S3F,G)	Microglia	9	9	9			Trem2, Tyrobp, Lpl, Cst7, Cd9, Axl, Cd63, Lgals3, Itgax	scripts/15c_remove_doublets_recluster.py
S16	Activated response microglia (ARM)	Microglia state signature	Sala Frigerio et al., 2019	Microglia subcluster annotation; IRM fraction (Figures S3F,G)	Microglia	6	6	6			Apoe, Spp1, Gpnmb, Dkk2, Ctsb, Ctsd	scripts/15c_remove_doublets_recluster.py
S17	Interferon-responsive microglia (IRM)	Microglia state signature	Sala Frigerio et al., 2019	Microglia subcluster annotation; IRM fraction (Figures S3F,G)	Microglia	10	8	8	Mx1, Mx2		Ifit1, Ifit2, Ifit3, Irf7, Stat1, Oasl2, Mx1, Mx2, Isg15, Cxcl10	scripts/15c_remove_doublets_recluster.py
S18	MHC-II microglia	Microglia state signature	Sala Frigerio et al., 2019	Microglia subcluster annotation; IRM fraction (Figures S3F,G)	Microglia	5	5	5			H2-Ab1, H2-Eb1, H2-Aa, Cd74, Ciita	scripts/15c_remove_doublets_recluster.py
S19	Hallmark Interferon Gamma Response (mouse orthologs)	Pathway module score	MSigDB Hallmark HALLMARK_INTERFERON_GAMMA_RESPONSE, converted to mouse gene symbols	IFN-γ module score in Lrrc8a-binned microglia (Figure 3L,M)	All cells	120	118	118	Cxcl11, Wars1		Adar, Arid5b, Arl4a, B2m, Batf2, Bst2, Btg1, Casp1, Casp3, Casp4, Casp7, Casp8, Ccl5, Ccl7, Cd274, Cd38, Cd40, Cd69, Cd74, Cd86, Cdkn1a, Ciita, Cmpk2, Cxcl10, Cxcl11, Cxcl9, Ddx60, Dhx58, Eif2ak2, Epsti1, Fas, Fgl2, Gbp3, Gch1, H2-Aa, Helz2, Herc6, Hif1a, Icam1, Ido1, Ifi27, Ifi30, Ifi35, Ifi44, Ifi44l, Ifih1, Ifit2, Ifit3, Ifitm2, Ifitm3, Il10ra, Il15, Il15ra, Il18bp, Il4ra, Il6, Il7, Irf1, Irf2…	scripts/06_pathway_scoring.py
S20	15-gene ISG panel	Interferon-stimulated gene panel	Curated	Per-gene ISG heatmap in neurons (Figure 5K)	Neurons (per-gene tests)	15	15	15			Isg15, Isg20, Ifit1, Ifit2, Ifit3, Ifitm1, Ifitm3, Oasl1, Rsad2, Cxcl10, Stat1, Irf7, Usp18, Bst2, Oas1a	scripts/54_isg_specific_figures.py
S21	ISG / inflammatory gene list	Interferon-stimulated gene panel	Curated by D.R.C.	Per-gene ISG heatmap in neurons, top 40 genes by |z| (Figure S5B)	Neurons (per-gene tests)	124	118	118	Mx1, Mx2, Oas1b, Cxcl11, Mb21d1, Sting1		Stat1, Stat2, Irf1, Irf7, Irf9, Isg15, Isg20, Ifit1, Ifit2, Ifit3, Ifit3b, Ifit1bl1, Mx1, Mx2, Oas1a, Oas1b, Oas1g, Oas2, Oas3, Oasl1, Oasl2, Rsad2, Usp18, Cmpk2, Ifi44, Ifi44l, Ifi27, Ifi203, Ifi204, Ifi205, Ifi213, Ifih1, Ddx58, Ddx60, Dhx58, Bst2, Zbp1, Xaf1, Herc6, Parp9, Parp14, Dtx3l, Eif2ak2, Adar, Samd9l, Rnf213, Ifitm1, Ifitm2, Ifitm3, Cmtr1, Phf11a, Phf11b, Slfn1, Slfn2, Slfn3, Slfn4, S…	scripts/54c_isg_heatmaps_fdr_batch1.py; references/ISG_inflammatory_list.csv

### Sheet: Genes (long)
Set ID	Gene set	Gene	In mm10-2020-A reference	Used in analysis
S1	Microglia markers	Cx3cr1	TRUE	TRUE
S1	Microglia markers	Tmem119	TRUE	TRUE
S1	Microglia markers	P2ry12	TRUE	TRUE
S1	Microglia markers	Hexb	TRUE	TRUE
S1	Microglia markers	Csf1r	TRUE	TRUE
S1	Microglia markers	C1qa	TRUE	TRUE
S1	Microglia markers	Siglech	TRUE	TRUE
S1	Microglia markers	Sall1	TRUE	TRUE
S1	Microglia markers	Cst3	TRUE	TRUE
S1	Microglia markers	Ctss	TRUE	TRUE
S1	Microglia markers	Gpr34	TRUE	TRUE
S2	Astrocytes markers	Aqp4	TRUE	TRUE
S2	Astrocytes markers	Gja1	TRUE	TRUE
S2	Astrocytes markers	Cxcl14	TRUE	TRUE
S2	Astrocytes markers	F3	TRUE	TRUE
S2	Astrocytes markers	Plpp3	TRUE	TRUE
S2	Astrocytes markers	Rorb	TRUE	TRUE
S3	Excitatory neurons markers	Slc17a7	TRUE	TRUE
S3	Excitatory neurons markers	Snap25	TRUE	TRUE
S3	Excitatory neurons markers	Syt1	TRUE	TRUE
S3	Excitatory neurons markers	Rbfox3	TRUE	TRUE
S4	Inhibitory neurons markers	Gad1	TRUE	TRUE
S4	Inhibitory neurons markers	Gad2	TRUE	TRUE
S4	Inhibitory neurons markers	Slc32a1	TRUE	TRUE
S5	Oligodendrocytes markers	Mbp	TRUE	TRUE
S5	Oligodendrocytes markers	Mag	TRUE	TRUE
S5	Oligodendrocytes markers	Mog	TRUE	TRUE
S5	Oligodendrocytes markers	Opalin	TRUE	TRUE
S5	Oligodendrocytes markers	Bcas1	TRUE	TRUE
S6	OPCs markers	Pdgfra	TRUE	TRUE
S6	OPCs markers	Olig1	TRUE	TRUE
S6	OPCs markers	Sox10	TRUE	TRUE
S7	Endothelial cells markers	Cldn5	TRUE	TRUE
S7	Endothelial cells markers	Pecam1	TRUE	TRUE
S7	Endothelial cells markers	Flt1	TRUE	TRUE
S8	Pericytes markers	Pdgfrb	TRUE	TRUE
S8	Pericytes markers	Rgs5	TRUE	TRUE
S8	Pericytes markers	Vtn	TRUE	TRUE
S8	Pericytes markers	Abcc9	TRUE	TRUE
S8	Pericytes markers	Atp13a5	TRUE	TRUE
S9	Vascular smooth muscle cells markers	Myh11	TRUE	TRUE
S9	Vascular smooth muscle cells markers	Acta2	TRUE	TRUE
S9	Vascular smooth muscle cells markers	Tagln	TRUE	TRUE
S10	Choroid plexus markers	Ttr	TRUE	TRUE
S10	Choroid plexus markers	Folr1	TRUE	TRUE
S10	Choroid plexus markers	Kcnj13	TRUE	TRUE
S10	Choroid plexus markers	Prlr	TRUE	TRUE
S10	Choroid plexus markers	Clic6	TRUE	TRUE
S11	Ependymal cells markers	Foxj1	TRUE	TRUE
S11	Ependymal cells markers	Tmem212	TRUE	TRUE
S11	Ependymal cells markers	Cfap54	TRUE	TRUE
S12	Border-associated macrophages markers	Mrc1	TRUE	TRUE
S12	Border-associated macrophages markers	Lyz2	TRUE	TRUE
S12	Border-associated macrophages markers	Cd86	TRUE	TRUE
S13	Fibroblasts markers	Dcn	TRUE	TRUE
S13	Fibroblasts markers	Col1a2	TRUE	TRUE
S13	Fibroblasts markers	Col1a1	TRUE	TRUE
S14	Homeostatic microglia	Cx3cr1	TRUE	TRUE
S14	Homeostatic microglia	Tmem119	TRUE	TRUE
S14	Homeostatic microglia	P2ry12	TRUE	TRUE
S14	Homeostatic microglia	Hexb	TRUE	TRUE
S14	Homeostatic microglia	Csf1r	TRUE	TRUE
S14	Homeostatic microglia	C1qa	TRUE	TRUE
S14	Homeostatic microglia	Siglech	TRUE	TRUE
S14	Homeostatic microglia	Sall1	TRUE	TRUE
S15	Disease-associated microglia (DAM)	Trem2	TRUE	TRUE
S15	Disease-associated microglia (DAM)	Tyrobp	TRUE	TRUE
S15	Disease-associated microglia (DAM)	Lpl	TRUE	TRUE
S15	Disease-associated microglia (DAM)	Cst7	TRUE	TRUE
S15	Disease-associated microglia (DAM)	Cd9	TRUE	TRUE
S15	Disease-associated microglia (DAM)	Axl	TRUE	TRUE
S15	Disease-associated microglia (DAM)	Cd63	TRUE	TRUE
S15	Disease-associated microglia (DAM)	Lgals3	TRUE	TRUE
S15	Disease-associated microglia (DAM)	Itgax	TRUE	TRUE
S16	Activated response microglia (ARM)	Apoe	TRUE	TRUE
S16	Activated response microglia (ARM)	Spp1	TRUE	TRUE
S16	Activated response microglia (ARM)	Gpnmb	TRUE	TRUE
S16	Activated response microglia (ARM)	Dkk2	TRUE	TRUE
S16	Activated response microglia (ARM)	Ctsb	TRUE	TRUE
S16	Activated response microglia (ARM)	Ctsd	TRUE	TRUE
S17	Interferon-responsive microglia (IRM)	Ifit1	TRUE	TRUE
S17	Interferon-responsive microglia (IRM)	Ifit2	TRUE	TRUE
S17	Interferon-responsive microglia (IRM)	Ifit3	TRUE	TRUE
S17	Interferon-responsive microglia (IRM)	Irf7	TRUE	TRUE
S17	Interferon-responsive microglia (IRM)	Stat1	TRUE	TRUE
S17	Interferon-responsive microglia (IRM)	Oasl2	TRUE	TRUE
S17	Interferon-responsive microglia (IRM)	Mx1	FALSE	FALSE
S17	Interferon-responsive microglia (IRM)	Mx2	FALSE	FALSE
S17	Interferon-responsive microglia (IRM)	Isg15	TRUE	TRUE
S17	Interferon-responsive microglia (IRM)	Cxcl10	TRUE	TRUE
S18	MHC-II microglia	H2-Ab1	TRUE	TRUE
S18	MHC-II microglia	H2-Eb1	TRUE	TRUE
S18	MHC-II microglia	H2-Aa	TRUE	TRUE
S18	MHC-II microglia	Cd74	TRUE	TRUE
S18	MHC-II microglia	Ciita	TRUE	TRUE
S19	Hallmark Interferon Gamma Response (mouse orthologs)	Adar	TRUE	TRUE
S19	Hallmark Interferon Gamma Response (mouse orthologs)	Arid5b	TRUE	TRUE
S19	Hallmark Interferon Gamma Response (mouse orthologs)	Arl4a	TRUE	TRUE
S19	Hallmark Interferon Gamma Response (mouse orthologs)	B2m	TRUE	TRUE
S19	Hallmark Interferon Gamma Response (mouse orthologs)	Batf2	TRUE	TRUE
S19	Hallmark Interferon Gamma Response (mouse orthologs)	Bst2	TRUE	TRUE
S19	Hallmark Interferon Gamma Response (mouse orthologs)	Btg1	TRUE	TRUE
S19	Hallmark Interferon Gamma Response (mouse orthologs)	Casp1	TRUE	TRUE
S19	Hallmark Interferon Gamma Response (mouse orthologs)	Casp3	TRUE	TRUE
S19	Hallmark Interferon Gamma Response (mouse orthologs)	Casp4	TRUE	TRUE
S19	Hallmark Interferon Gamma Response (mouse orthologs)	Casp7	TRUE	TRUE
S19	Hallmark Interferon Gamma Response (mouse orthologs)	Casp8	TRUE	TRUE
S19	Hallmark Interferon Gamma Response (mouse orthologs)	Ccl5	TRUE	TRUE
S19	Hallmark Interferon Gamma Response (mouse orthologs)	Ccl7	TRUE	TRUE
S19	Hallmark Interferon Gamma Response (mouse orthologs)	Cd274	TRUE	TRUE
S19	Hallmark Interferon Gamma Response (mouse orthologs)	Cd38	TRUE	TRUE
S19	Hallmark Interferon Gamma Response (mouse orthologs)	Cd40	TRUE	TRUE
S19	Hallmark Interferon Gamma Response (mouse orthologs)	Cd69	TRUE	TRUE
S19	Hallmark Interferon Gamma Response (mouse orthologs)	Cd74	TRUE	TRUE
S19	Hallmark Interferon Gamma Response (mouse orthologs)	Cd86	TRUE	TRUE
S19	Hallmark Interferon Gamma Response (mouse orthologs)	Cdkn1a	TRUE	TRUE
S19	Hallmark Interferon Gamma Response (mouse orthologs)	Ciita	TRUE	TRUE
S19	Hallmark Interferon Gamma Response (mouse orthologs)	Cmpk2	TRUE	TRUE
S19	Hallmark Interferon Gamma Response (mouse orthologs)	Cxcl10	TRUE	TRUE
S19	Hallmark Interferon Gamma Response (mouse orthologs)	Cxcl11	FALSE	FALSE
S19	Hallmark Interferon Gamma Response (mouse orthologs)	Cxcl9	TRUE	TRUE
S19	Hallmark Interferon Gamma Response (mouse orthologs)	Ddx60	TRUE	TRUE
S19	Hallmark Interferon Gamma Response (mouse orthologs)	Dhx58	TRUE	TRUE
S19	Hallmark Interferon Gamma Response (mouse orthologs)	Eif2ak2	TRUE	TRUE
S19	Hallmark Interferon Gamma Response (mouse orthologs)	Epsti1	TRUE	TRUE
S19	Hallmark Interferon Gamma Response (mouse orthologs)	Fas	TRUE	TRUE
S19	Hallmark Interferon Gamma Response (mouse orthologs)	Fgl2	TRUE	TRUE
S19	Hallmark Interferon Gamma Response (mouse orthologs)	Gbp3	TRUE	TRUE
S19	Hallmark Interferon Gamma Response (mouse orthologs)	Gch1	TRUE	TRUE
S19	Hallmark Interferon Gamma Response (mouse orthologs)	H2-Aa	TRUE	TRUE
S19	Hallmark Interferon Gamma Response (mouse orthologs)	Helz2	TRUE	TRUE
S19	Hallmark Interferon Gamma Response (mouse orthologs)	Herc6	TRUE	TRUE
S19	Hallmark Interferon Gamma Response (mouse orthologs)	Hif1a	TRUE	TRUE
S19	Hallmark Interferon Gamma Response (mouse orthologs)	Icam1	TRUE	TRUE
S19	Hallmark Interferon Gamma Response (mouse orthologs)	Ido1	TRUE	TRUE
S19	Hallmark Interferon Gamma Response (mouse orthologs)	Ifi27	TRUE	TRUE
S19	Hallmark Interferon Gamma Response (mouse orthologs)	Ifi30	TRUE	TRUE
S19	Hallmark Interferon Gamma Response (mouse orthologs)	Ifi35	TRUE	TRUE
S19	Hallmark Interferon Gamma Response (mouse orthologs)	Ifi44	TRUE	TRUE
S19	Hallmark Interferon Gamma Response (mouse orthologs)	Ifi44l	TRUE	TRUE
S19	Hallmark Interferon Gamma Response (mouse orthologs)	Ifih1	TRUE	TRUE
S19	Hallmark Interferon Gamma Response (mouse orthologs)	Ifit2	TRUE	TRUE
S19	Hallmark Interferon Gamma Response (mouse orthologs)	Ifit3	TRUE	TRUE
S19	Hallmark Interferon Gamma Response (mouse orthologs)	Ifitm2	TRUE	TRUE
S19	Hallmark Interferon Gamma Response (mouse orthologs)	Ifitm3	TRUE	TRUE
S19	Hallmark Interferon Gamma Response (mouse orthologs)	Il10ra	TRUE	TRUE
S19	Hallmark Interferon Gamma Response (mouse orthologs)	Il15	TRUE	TRUE
S19	Hallmark Interferon Gamma Response (mouse orthologs)	Il15ra	TRUE	TRUE
S19	Hallmark Interferon Gamma Response (mouse orthologs)	Il18bp	TRUE	TRUE
S19	Hallmark Interferon Gamma Response (mouse orthologs)	Il4ra	TRUE	TRUE
S19	Hallmark Interferon Gamma Response (mouse orthologs)	Il6	TRUE	TRUE
S19	Hallmark Interferon Gamma Response (mouse orthologs)	Il7	TRUE	TRUE
S19	Hallmark Interferon Gamma Response (mouse orthologs)	Irf1	TRUE	TRUE
S19	Hallmark Interferon Gamma Response (mouse orthologs)	Irf2	TRUE	TRUE
S19	Hallmark Interferon Gamma Response (mouse orthologs)	Irf4	TRUE	TRUE
S19	Hallmark Interferon Gamma Response (mouse orthologs)	Irf5	TRUE	TRUE
S19	Hallmark Interferon Gamma Response (mouse orthologs)	Irf7	TRUE	TRUE
S19	Hallmark Interferon Gamma Response (mouse orthologs)	Irf8	TRUE	TRUE
S19	Hallmark Interferon Gamma Response (mouse orthologs)	Irf9	TRUE	TRUE
S19	Hallmark Interferon Gamma Response (mouse orthologs)	Isg15	TRUE	TRUE
S19	Hallmark Interferon Gamma Response (mouse orthologs)	Isg20	TRUE	TRUE
S19	Hallmark Interferon Gamma Response (mouse orthologs)	Jak2	TRUE	TRUE
S19	Hallmark Interferon Gamma Response (mouse orthologs)	Lap3	TRUE	TRUE
S19	Hallmark Interferon Gamma Response (mouse orthologs)	Lgals3bp	TRUE	TRUE
S19	Hallmark Interferon Gamma Response (mouse orthologs)	Ly6e	TRUE	TRUE
S19	Hallmark Interferon Gamma Response (mouse orthologs)	Myd88	TRUE	TRUE
S19	Hallmark Interferon Gamma Response (mouse orthologs)	Nampt	TRUE	TRUE
S19	Hallmark Interferon Gamma Response (mouse orthologs)	Nfkb1	TRUE	TRUE
S19	Hallmark Interferon Gamma Response (mouse orthologs)	Nfkbia	TRUE	TRUE
S19	Hallmark Interferon Gamma Response (mouse orthologs)	Nlrc5	TRUE	TRUE
S19	Hallmark Interferon Gamma Response (mouse orthologs)	Nmi	TRUE	TRUE
S19	Hallmark Interferon Gamma Response (mouse orthologs)	Nod1	TRUE	TRUE
S19	Hallmark Interferon Gamma Response (mouse orthologs)	Oasl1	TRUE	TRUE
S19	Hallmark Interferon Gamma Response (mouse orthologs)	Parp12	TRUE	TRUE
S19	Hallmark Interferon Gamma Response (mouse orthologs)	Parp14	TRUE	TRUE
S19	Hallmark Interferon Gamma Response (mouse orthologs)	Pde4b	TRUE	TRUE
S19	Hallmark Interferon Gamma Response (mouse orthologs)	Plscr1	TRUE	TRUE
S19	Hallmark Interferon Gamma Response (mouse orthologs)	Pml	TRUE	TRUE
S19	Hallmark Interferon Gamma Response (mouse orthologs)	Pnpt1	TRUE	TRUE
S19	Hallmark Interferon Gamma Response (mouse orthologs)	Psmb10	TRUE	TRUE
S19	Hallmark Interferon Gamma Response (mouse orthologs)	Psmb8	TRUE	TRUE
S19	Hallmark Interferon Gamma Response (mouse orthologs)	Psmb9	TRUE	TRUE
S19	Hallmark Interferon Gamma Response (mouse orthologs)	Psme1	TRUE	TRUE
S19	Hallmark Interferon Gamma Response (mouse orthologs)	Psme2	TRUE	TRUE
S19	Hallmark Interferon Gamma Response (mouse orthologs)	Ptgs2	TRUE	TRUE
S19	Hallmark Interferon Gamma Response (mouse orthologs)	Ripk1	TRUE	TRUE
S19	Hallmark Interferon Gamma Response (mouse orthologs)	Ripk2	TRUE	TRUE
S19	Hallmark Interferon Gamma Response (mouse orthologs)	Rnf213	TRUE	TRUE
S19	Hallmark Interferon Gamma Response (mouse orthologs)	Rnf31	TRUE	TRUE
S19	Hallmark Interferon Gamma Response (mouse orthologs)	Rsad2	TRUE	TRUE
S19	Hallmark Interferon Gamma Response (mouse orthologs)	Rtp4	TRUE	TRUE
S19	Hallmark Interferon Gamma Response (mouse orthologs)	Samd9l	TRUE	TRUE
S19	Hallmark Interferon Gamma Response (mouse orthologs)	Socs1	TRUE	TRUE
S19	Hallmark Interferon Gamma Response (mouse orthologs)	Socs3	TRUE	TRUE
S19	Hallmark Interferon Gamma Response (mouse orthologs)	Sod2	TRUE	TRUE
S19	Hallmark Interferon Gamma Response (mouse orthologs)	Sp110	TRUE	TRUE
S19	Hallmark Interferon Gamma Response (mouse orthologs)	Stat1	TRUE	TRUE
S19	Hallmark Interferon Gamma Response (mouse orthologs)	Stat2	TRUE	TRUE
S19	Hallmark Interferon Gamma Response (mouse orthologs)	Stat3	TRUE	TRUE
S19	Hallmark Interferon Gamma Response (mouse orthologs)	Tap1	TRUE	TRUE
S19	Hallmark Interferon Gamma Response (mouse orthologs)	Tapbp	TRUE	TRUE
S19	Hallmark Interferon Gamma Response (mouse orthologs)	Tnfaip2	TRUE	TRUE
S19	Hallmark Interferon Gamma Response (mouse orthologs)	Tnfaip3	TRUE	TRUE
S19	Hallmark Interferon Gamma Response (mouse orthologs)	Tnfaip6	TRUE	TRUE
S19	Hallmark Interferon Gamma Response (mouse orthologs)	Tnfsf10	TRUE	TRUE
S19	Hallmark Interferon Gamma Response (mouse orthologs)	Trafd1	TRUE	TRUE
S19	Hallmark Interferon Gamma Response (mouse orthologs)	Trim14	TRUE	TRUE
S19	Hallmark Interferon Gamma Response (mouse orthologs)	Trim21	TRUE	TRUE
S19	Hallmark Interferon Gamma Response (mouse orthologs)	Trim25	TRUE	TRUE
S19	Hallmark Interferon Gamma Response (mouse orthologs)	Trim26	TRUE	TRUE
S19	Hallmark Interferon Gamma Response (mouse orthologs)	Txnip	TRUE	TRUE
S19	Hallmark Interferon Gamma Response (mouse orthologs)	Ube2l6	TRUE	TRUE
S19	Hallmark Interferon Gamma Response (mouse orthologs)	Usp18	TRUE	TRUE
S19	Hallmark Interferon Gamma Response (mouse orthologs)	Wars1	FALSE	FALSE
S19	Hallmark Interferon Gamma Response (mouse orthologs)	Zbp1	TRUE	TRUE
S20	15-gene ISG panel	Isg15	TRUE	TRUE
S20	15-gene ISG panel	Isg20	TRUE	TRUE
S20	15-gene ISG panel	Ifit1	TRUE	TRUE
S20	15-gene ISG panel	Ifit2	TRUE	TRUE
S20	15-gene ISG panel	Ifit3	TRUE	TRUE
S20	15-gene ISG panel	Ifitm1	TRUE	TRUE
S20	15-gene ISG panel	Ifitm3	TRUE	TRUE
S20	15-gene ISG panel	Oasl1	TRUE	TRUE
S20	15-gene ISG panel	Rsad2	TRUE	TRUE
S20	15-gene ISG panel	Cxcl10	TRUE	TRUE
S20	15-gene ISG panel	Stat1	TRUE	TRUE
S20	15-gene ISG panel	Irf7	TRUE	TRUE
S20	15-gene ISG panel	Usp18	TRUE	TRUE
S20	15-gene ISG panel	Bst2	TRUE	TRUE
S20	15-gene ISG panel	Oas1a	TRUE	TRUE
S21	ISG / inflammatory gene list	Stat1	TRUE	TRUE
S21	ISG / inflammatory gene list	Stat2	TRUE	TRUE
S21	ISG / inflammatory gene list	Irf1	TRUE	TRUE
S21	ISG / inflammatory gene list	Irf7	TRUE	TRUE
S21	ISG / inflammatory gene list	Irf9	TRUE	TRUE
S21	ISG / inflammatory gene list	Isg15	TRUE	TRUE
S21	ISG / inflammatory gene list	Isg20	TRUE	TRUE
S21	ISG / inflammatory gene list	Ifit1	TRUE	TRUE
S21	ISG / inflammatory gene list	Ifit2	TRUE	TRUE
S21	ISG / inflammatory gene list	Ifit3	TRUE	TRUE
S21	ISG / inflammatory gene list	Ifit3b	TRUE	TRUE
S21	ISG / inflammatory gene list	Ifit1bl1	TRUE	TRUE
S21	ISG / inflammatory gene list	Mx1	FALSE	FALSE
S21	ISG / inflammatory gene list	Mx2	FALSE	FALSE
S21	ISG / inflammatory gene list	Oas1a	TRUE	TRUE
S21	ISG / inflammatory gene list	Oas1b	FALSE	FALSE
S21	ISG / inflammatory gene list	Oas1g	TRUE	TRUE
S21	ISG / inflammatory gene list	Oas2	TRUE	TRUE
S21	ISG / inflammatory gene list	Oas3	TRUE	TRUE
S21	ISG / inflammatory gene list	Oasl1	TRUE	TRUE
S21	ISG / inflammatory gene list	Oasl2	TRUE	TRUE
S21	ISG / inflammatory gene list	Rsad2	TRUE	TRUE
S21	ISG / inflammatory gene list	Usp18	TRUE	TRUE
S21	ISG / inflammatory gene list	Cmpk2	TRUE	TRUE
S21	ISG / inflammatory gene list	Ifi44	TRUE	TRUE
S21	ISG / inflammatory gene list	Ifi44l	TRUE	TRUE
S21	ISG / inflammatory gene list	Ifi27	TRUE	TRUE
S21	ISG / inflammatory gene list	Ifi203	TRUE	TRUE
S21	ISG / inflammatory gene list	Ifi204	TRUE	TRUE
S21	ISG / inflammatory gene list	Ifi205	TRUE	TRUE
S21	ISG / inflammatory gene list	Ifi213	TRUE	TRUE
S21	ISG / inflammatory gene list	Ifih1	TRUE	TRUE
S21	ISG / inflammatory gene list	Ddx58	TRUE	TRUE
S21	ISG / inflammatory gene list	Ddx60	TRUE	TRUE
S21	ISG / inflammatory gene list	Dhx58	TRUE	TRUE
S21	ISG / inflammatory gene list	Bst2	TRUE	TRUE
S21	ISG / inflammatory gene list	Zbp1	TRUE	TRUE
S21	ISG / inflammatory gene list	Xaf1	TRUE	TRUE
S21	ISG / inflammatory gene list	Herc6	TRUE	TRUE
S21	ISG / inflammatory gene list	Parp9	TRUE	TRUE
S21	ISG / inflammatory gene list	Parp14	TRUE	TRUE
S21	ISG / inflammatory gene list	Dtx3l	TRUE	TRUE
S21	ISG / inflammatory gene list	Eif2ak2	TRUE	TRUE
S21	ISG / inflammatory gene list	Adar	TRUE	TRUE
S21	ISG / inflammatory gene list	Samd9l	TRUE	TRUE
S21	ISG / inflammatory gene list	Rnf213	TRUE	TRUE
S21	ISG / inflammatory gene list	Ifitm1	TRUE	TRUE
S21	ISG / inflammatory gene list	Ifitm2	TRUE	TRUE
S21	ISG / inflammatory gene list	Ifitm3	TRUE	TRUE
S21	ISG / inflammatory gene list	Cmtr1	TRUE	TRUE
S21	ISG / inflammatory gene list	Phf11a	TRUE	TRUE
S21	ISG / inflammatory gene list	Phf11b	TRUE	TRUE
S21	ISG / inflammatory gene list	Slfn1	TRUE	TRUE
S21	ISG / inflammatory gene list	Slfn2	TRUE	TRUE
S21	ISG / inflammatory gene list	Slfn3	TRUE	TRUE
S21	ISG / inflammatory gene list	Slfn4	TRUE	TRUE
S21	ISG / inflammatory gene list	Slfn5	TRUE	TRUE
S21	ISG / inflammatory gene list	Slfn8	TRUE	TRUE
S21	ISG / inflammatory gene list	Trim30a	TRUE	TRUE
S21	ISG / inflammatory gene list	Trim25	TRUE	TRUE
S21	ISG / inflammatory gene list	Zc3hav1	TRUE	TRUE
S21	ISG / inflammatory gene list	Tap1	TRUE	TRUE
S21	ISG / inflammatory gene list	Tap2	TRUE	TRUE
S21	ISG / inflammatory gene list	Tapbp	TRUE	TRUE
S21	ISG / inflammatory gene list	Psmb8	TRUE	TRUE
S21	ISG / inflammatory gene list	Psmb9	TRUE	TRUE
S21	ISG / inflammatory gene list	Psmb10	TRUE	TRUE
S21	ISG / inflammatory gene list	B2m	TRUE	TRUE
S21	ISG / inflammatory gene list	H2-K1	TRUE	TRUE
S21	ISG / inflammatory gene list	H2-D1	TRUE	TRUE
S21	ISG / inflammatory gene list	H2-Q7	TRUE	TRUE
S21	ISG / inflammatory gene list	Nlrc5	TRUE	TRUE
S21	ISG / inflammatory gene list	Ciita	TRUE	TRUE
S21	ISG / inflammatory gene list	Gbp2	TRUE	TRUE
S21	ISG / inflammatory gene list	Gbp3	TRUE	TRUE
S21	ISG / inflammatory gene list	Gbp4	TRUE	TRUE
S21	ISG / inflammatory gene list	Gbp5	TRUE	TRUE
S21	ISG / inflammatory gene list	Gbp6	TRUE	TRUE
S21	ISG / inflammatory gene list	Gbp7	TRUE	TRUE
S21	ISG / inflammatory gene list	Irgm1	TRUE	TRUE
S21	ISG / inflammatory gene list	Irgm2	TRUE	TRUE
S21	ISG / inflammatory gene list	Igtp	TRUE	TRUE
S21	ISG / inflammatory gene list	Iigp1	TRUE	TRUE
S21	ISG / inflammatory gene list	Ifi47	TRUE	TRUE
S21	ISG / inflammatory gene list	Tgtp1	TRUE	TRUE
S21	ISG / inflammatory gene list	Tgtp2	TRUE	TRUE
S21	ISG / inflammatory gene list	Socs1	TRUE	TRUE
S21	ISG / inflammatory gene list	Socs3	TRUE	TRUE
S21	ISG / inflammatory gene list	Cxcl9	TRUE	TRUE
S21	ISG / inflammatory gene list	Cxcl10	TRUE	TRUE
S21	ISG / inflammatory gene list	Cxcl11	FALSE	FALSE
S21	ISG / inflammatory gene list	Ccl2	TRUE	TRUE
S21	ISG / inflammatory gene list	Ccl3	TRUE	TRUE
S21	ISG / inflammatory gene list	Ccl4	TRUE	TRUE
S21	ISG / inflammatory gene list	Ccl5	TRUE	TRUE
S21	ISG / inflammatory gene list	Ccl7	TRUE	TRUE
S21	ISG / inflammatory gene list	Ccl8	TRUE	TRUE
S21	ISG / inflammatory gene list	Ccl12	TRUE	TRUE
S21	ISG / inflammatory gene list	Il6	TRUE	TRUE
S21	ISG / inflammatory gene list	Il1b	TRUE	TRUE
S21	ISG / inflammatory gene list	Il1a	TRUE	TRUE
S21	ISG / inflammatory gene list	Il18	TRUE	TRUE
S21	ISG / inflammatory gene list	Tnf	TRUE	TRUE
S21	ISG / inflammatory gene list	Ptgs2	TRUE	TRUE
S21	ISG / inflammatory gene list	Nfkb1	TRUE	TRUE
S21	ISG / inflammatory gene list	Nfkbia	TRUE	TRUE
S21	ISG / inflammatory gene list	Nfkbiz	TRUE	TRUE
S21	ISG / inflammatory gene list	Rela	TRUE	TRUE
S21	ISG / inflammatory gene list	Aim2	TRUE	TRUE
S21	ISG / inflammatory gene list	Nod2	TRUE	TRUE
S21	ISG / inflammatory gene list	Nlrp3	TRUE	TRUE
S21	ISG / inflammatory gene list	C1qa	TRUE	TRUE
S21	ISG / inflammatory gene list	C1qb	TRUE	TRUE
S21	ISG / inflammatory gene list	C1qc	TRUE	TRUE
S21	ISG / inflammatory gene list	C3	TRUE	TRUE
S21	ISG / inflammatory gene list	C4b	TRUE	TRUE
S21	ISG / inflammatory gene list	Cfb	TRUE	TRUE
S21	ISG / inflammatory gene list	Serping1	TRUE	TRUE
S21	ISG / inflammatory gene list	Tlr2	TRUE	TRUE
S21	ISG / inflammatory gene list	Tlr3	TRUE	TRUE
S21	ISG / inflammatory gene list	Cgas	TRUE	TRUE
S21	ISG / inflammatory gene list	Mb21d1	FALSE	FALSE
S21	ISG / inflammatory gene list	Tmem173	TRUE	TRUE
S21	ISG / inflammatory gene list	Sting1	FALSE	FALSE
